# How opsins diversified after the teleost whole-genome duplication: Insights from two parietopsins of the red piranha, *Pygocentrus nattereri*

**DOI:** 10.1101/2025.09.17.675483

**Authors:** Keita Sato, Takahiro Yamashita, Kazumi Sakai, Hideyo Ohuchi, Takehiro G. Kusakabe, Fuki Gyoja

## Abstract

**Background:** The teleost whole-genome duplication (TGD) contributed to functional diversification of opsins. Some TGD paralogs, including those of parapinopsin (PP), Vertebrate Ancient (VA) opsin, and long wavelength-sensitive opsin (LWS), show different absorption spectra and/or expression patterns. However, our knowledge of detailed evolutionary processes and mechanisms by which TGD contributed to opsin diversification is still limited.

**Results:** Here, we report that several characins, including the red piranha (*Pygocentrus nattereri*), have retained TGD paralogs of parietopsin (PT1 and PT2). While most teleosts, including zebrafish, have only PT1, the Mexican tetra (*Astyanax mexicanus*) and catfishes have only PT2. To assess the degree of functional diversification between PT1 and PT2, we characterized spectral properties, intracellular signaling properties, and expression patterns. Maximum absorption spectra differ slightly among PTs. Those of red piranha PT1, PT2, Mexican tetra PT2, and Japanese catfish (*Silurus asotus*) PT2 are located at 517 nm, 528 nm, 517 nm, and ∼535 nm, respectively. In a heterologous cell-based assay, red piranha PT1 increased cellular cAMP in response to light, whereas PT2 decreased it, while neither induced a clear Ca²⁺ response under the conditions tested. Fluorescence *in situ* hybridization showed that (1) piranha *PT1* and *PT2* are expressed in the same pineal cells, and (2) they are also co-expressed with *PP1*.

**Conclusions:** This study illustrates the importance of characterizing intracellular signaling properties to understand how TGD contributed to functional diversification of opsins.
