## Supplementary Tables for "How opsins diversified after the teleost whole-genome duplication: Insights from two parietopsins of the red piranha, *Pygocentrus nattereri*"

### Sheet: Table S1
Supplementary Table S1
GenBank/DDBJ/EMBL or ensembl accession IDs used in microsyntenic analyses.
accession ID	Species	common name	gene symbol	notes	genomic location
XP_017545857	Pygocentrus nattereri	red piranha	tdg1	chr. 8
XP_017545854	Pygocentrus nattereri	red piranha	tdg2	chr. 8
XP_017545258	Pygocentrus nattereri	red piranha	brawnin	chr. 8
XP_017545851	Pygocentrus nattereri	red piranha	nt5dc3	chr. 8
XP_017544898	Pygocentrus nattereri	red piranha	d2dra	chr. 8
XP_017567676	Pygocentrus nattereri	red piranha	stab2	chr. 1
XP_017567675	Pygocentrus nattereri	red piranha	wnt16	chr. 1
XP_017567672	Pygocentrus nattereri	red piranha	cped1	chr. 1
XP_017567671	Pygocentrus nattereri	red piranha	ing3	chr. 1
XP_036375952	Megalops cyprinoides	Indo-pacific tarpon	tdg	chr. 25
XP_036376171	Megalops cyprinoides	Indo-pacific tarpon	tdg	chr. 25
XP_036376355	Megalops cyprinoides	Indo-pacific tarpon	brawnin	chr. 25
XP_036375700	Megalops cyprinoides	Indo-pacific tarpon	hsp90b1	chr. 25
XP_036375626	Megalops cyprinoides	Indo-pacific tarpon	ttc41	chr. 25
XP_036375628	Megalops cyprinoides	Indo-pacific tarpon	stab2	chr. 25
XP_036376076	Megalops cyprinoides	Indo-pacific tarpon	nt5dc3	chr. 25
XP_036375783	Megalops cyprinoides	Indo-pacific tarpon	wnt16	chr. 25
XP_036375630	Megalops cyprinoides	Indo-pacific tarpon	cped1	chr. 25
XP_036376140	Megalops cyprinoides	Indo-pacific tarpon	ing3	chr. 25
XP_036373813	Megalops cyprinoides	Indo-pacific tarpon	wnt16	chr. 23
XP_036374289	Megalops cyprinoides	Indo-pacific tarpon	d2dra	chr. 23
XP_036373439	Megalops cyprinoides	Indo-pacific tarpon	ing3	chr. 23
KAG9339925	Albula glossodonta	roundjaw bonefish	tdg	JAFBMS010000048
KAG9339926	Albula glossodonta	roundjaw bonefish	tdg	JAFBMS010000048
KAG9339927	Albula glossodonta	roundjaw bonefish	hsp90b1	JAFBMS010000048
KAG9339928	Albula glossodonta	roundjaw bonefish	ttc41	JAFBMS010000048 (KAG9339928 seems to be an artificially-fused model.)
KAG9339928	Albula glossodonta	roundjaw bonefish	nt5dc3	JAFBMS010000048 (KAG9339928 seems to be an artificially-fused model.)
KAG9339929	Albula glossodonta	roundjaw bonefish	stab2	JAFBMS010000048
KAG9339931	Albula glossodonta	roundjaw bonefish	ing3	JAFBMS010000048
KAG9340036	Albula glossodonta	roundjaw bonefish	tdg	JAFBMS010000047
KAG9340037	Albula glossodonta	roundjaw bonefish	hsp90b1	JAFBMS010000047
KAG9340038	Albula glossodonta	roundjaw bonefish	nt5dc3	JAFBMS010000047
KAG9340040	Albula glossodonta	roundjaw bonefish	wnt16	JAFBMS010000047
KAG9340041	Albula glossodonta	roundjaw bonefish	ing3	JAFBMS010000047
XP_069049000	Lepisosteus oculatus	spotted gar	tdg		complement(57,082,113..57,093,265)
XP_069049009	Lepisosteus oculatus	spotted gar	brawnin		57,098,022..57,101,338
XP_015207436	Lepisosteus oculatus	spotted gar	hsp90b1		complement(57,103,503..57,110,777)
XP_015207429	Lepisosteus oculatus	spotted gar	ttc41		57,110,797..57,127,320
XP_015207459	Lepisosteus oculatus	spotted gar	nt5dc3		57,129,278..57,151,930
XP_069049013	Lepisosteus oculatus	spotted gar	stab2		complement(57,153,131..57,213,882)
XP_006633437	Lepisosteus oculatus	spotted gar	wnt16		complement(40,038,328..40,047,472)
XP_015207901	Lepisosteus oculatus	spotted gar	cped1		complement(40,055,516..40,151,889)
XP_069049021	Lepisosteus oculatus	spotted gar	d2dra		40,153,791..40,158,466
XP_006633380	Lepisosteus oculatus	spotted gar	ing3		complement(40,158,705..40,172,837)
XP_039617745	Polypterus senegalus	gray bichir	tdg		137,992,426..138,033,011
XP_039616482	Polypterus senegalus	gray bichir	brawnin		complement(137,976,614..137,981,954)
XP_039617744	Polypterus senegalus	gray bichir	hsp90b1		137,950,845..137,963,967
XP_039617741	Polypterus senegalus	gray bichir	ttc41		complement(137,854,086..137,932,879)
XP_039617740	Polypterus senegalus	gray bichir	nt5dc3		complement(137,788,428..137,846,474)
XP_039617738	Polypterus senegalus	gray bichir	stab2		137,526,283..137,773,812
XP_039617142	Polypterus senegalus	gray bichir	wnt16		complement(66,809,493..66,822,075)
XP_039617140	Polypterus senegalus	gray bichir	cped1		complement(66,858,705..67,190,637)
XP_039618091	Polypterus senegalus	gray bichir	d2dra		67,229,804..67,233,923
XP_039617143	Polypterus senegalus	gray bichir	ing3		complement(67,234,155..67,260,229)
NP_001277107	Danio rerio	zebrafish	stab2
NP_001093516	Danio rerio	zebrafish	wnt16
XP_068076848	Danio rerio	zebrafish	cped1
NP_957231	Danio rerio	zebrafish	ing3
NP_001018587	Danio rerio	zebrafish	tdg1
XP_687336	Danio rerio	zebrafish	tdg2
NP_001129045	Danio rerio	zebrafish	brawnin
XP_686778	Danio rerio	zebrafish	nt5dc3
ENSDARP00000130793	Danio rerio	zebrafish	d2dra	ensembl model ID is provided
XP_035257327	Anguilla anguilla	European eel	tdg	chr. 19
XP_035257325	Anguilla anguilla	European eel	tdg	chr. 19
XP_035257346	Anguilla anguilla	European eel	brawnin	chr. 19
XP_035257319	Anguilla anguilla	European eel	hsp90b1	chr. 19
XP_035258132	Anguilla anguilla	European eel	ttc41	chr. 19
XP_035257323	Anguilla anguilla	European eel	nt5dc3	chr. 19
XP_035257311	Anguilla anguilla	European eel	stab2	chr. 19
XP_035257340	Anguilla anguilla	European eel	wnt16	chr. 19
XP_035258392	Anguilla anguilla	European eel	cped1	chr. 19
XP_035280978	Anguilla anguilla	European eel	tdg	chr. 7
XP_035283222	Anguilla anguilla	European eel	hsp90b1	chr. 7
XP_035283357	Anguilla anguilla	European eel	nt5dc3	chr. 7
XP_035283358	Anguilla anguilla	European eel	wnt16	chr. 7
XP_035283559	Anguilla anguilla	European eel	ing3	chr. 7

### Sheet: Table S2
Supplementary Table S2
Oligonucleotide sequences used in SABER-FISH
Name	Sequence
PiNa_PT1.31_1	GTTTAAGTTCCCATCCATGGGAGAAGTTCTGTTCTCCATtttTTATTCACT
PiNa_PT1.31_2	TCTTGGGAAAATAGTAGGCGCTGTGTTTGTTGGTGTtttTTATTCACT
PiNa_PT1.31_3	AGGCTGAGGATGATGACGTTCATGGCGTTGAGAAGAtttTTATTCACT
PiNa_PT1.31_4	GAGCCACACAGGGCTATCATGAGGTCAGAAACCGCAtttTTATTCACT
PiNa_PT1.31_5	AAGGAGCCTTTGTAGTTTGTGATCGTGACAATCGCAtttTTATTCACT
PiNa_PT1.31_6	AGCAAAACCTTGGAAAACACAGAATTCATCGCCTAAGAAGtttTTATTCACT
PiNa_PT1.31_7	CAGCGTCAGAGTGCAGAGAGAAACCAAACCAAAATAATTTtttTTATTCACT
PiNa_PT1.31_8	GGGCTTACAGACCACGTTGTAGCGCTCGTATGCCAGtttTTATTCACT
PiNa_PT1.31_9	ACAGCTCTTGCGAATGTTCAGCTTAAAACCAGCCATtttTTATTCACT
PiNa_PT1.31_10	GAACAGGCAGAATAGCCAGATGAAGGCCAGGCCTTGtttTTATTCACT
PiNa_PT1.31_11	ATGATCTCTCCTCCCAGCCCAGAGAGCAGGATGTCCtttTTATTCACT
PiNa_PT1.31_12	GTAGCAGTAGATGATGATGGCTGTGGGTATGAGGAAGtttTTATTCACT
PiNa_PT1.31_13	TTTATTCAGCTTGCACATGGAGAGCAGGACGTTGGTtttTTATTCACT
PiNa_PT1.31_14	CTCCACATGGGATTTACCTCCCTGCAACTCCACACTtttTTATTCACT
PiNa_PT1.31_15	CATGGCCAGAACCATCTTAACAGCTCTCCTGTTCTCtttTTATTCACT
PiNa_PT1.31_16	TGGAGATGGCAGTGTAGGGCAACCAGCAGGTGAAAAtttTTATTCACT
PiNa_PT1.31_17	GTAGCCACCAGAGGAGGGATATGGAGCTCAGGGTCCtttTTATTCACT
PiNa_PT1.31_18	TACACCGGGCTGGTTTTGGCGAAGTACATGGGCATAtttTTATTCACT
PiNa_PT1.31_19	CGAAACTGCTTGTTGGTCATGAAGTAAATGATGGGGTTGtttTTATTCACT
PiNa_PT1.31_20	CTCATCCGTAAGGAGCCCATCTCCATGCTGTCCGAGtttTTATTCACT
PiNa_PT2.67_1	GTTTAGTTCCAGCAACGAAGCAGGGCCGATTTCCATtttTCACATAAT
PiNa_PT2.67_2	TGCTGCCTCCTCTGTGCTTCGTTCCACATGTGTACTtttTCACATAAT
PiNa_PT2.67_3	TGGAGGCAGGAGAGTAGGAACAGGAGAAATGGCTTCtttTCACATAAT
PiNa_PT2.67_4	GAGGAACATCCAGAATGACAGAATGGCATATCCCGAtttTCACATAAT
PiNa_PT2.67_5	TCCGCAGAGGGTCATGAGTAGGTCAGAGATGGCCAGtttTCACATAAT
PiNa_PT2.67_6	CTGACCATAGTAGTTGGTAACCGTGGCGATGGCTGAtttTCACATAAT
PiNa_PT2.67_7	TCCCTGGAACATGCAGAGTTCTCTGCCCATGAAGAAtttTCACATAAT
PiNa_PT2.67_8	GCAGAGGGAGACGAGGCCAAAGTAATTGACAGTGAAtttTCACATAAT
PiNa_PT2.67_9	TACTACGCCAGGTGGTGACCTTGAAAGTGCCCATGGtttTCACATAAT
PiNa_PT2.67_10	ACAGACAGTGGAGCCACACCAACAGAAGACCTTTAGtttTCACATAAT
PiNa_PT2.67_11	ATCAGGTAGCTGTAACTGACTGTGGTGCGCTCCTCCtttTCACATAAT
PiNa_PT2.67_12	CCAGTGGGCAATAAGAAGCAAAAGAACCAGTAAGGGtttTCACATAAT
PiNa_PT2.67_13	GACCTTCCTCCCTGACTCTCCACACTCAGGTTCAGCtttTCACATAAT
PiNa_PT2.67_14	AAGAAGAAGGAACCAATCATGGCCGCCACCATGCACtttTCACATAAT
PiNa_PT2.67_15	ACAAGTATGGAGACAATAGCATAGGGCAGCCAGCAGtttTCACATAAT
PiNa_PT2.67_16	ATGGGGCTGGTTTTAGCCAAGTAGGCAGGCATAGAAtttTCACATAAT
PiNa_PT2.67_17	TGCCTGTTGGCCAGGAAGAAGATGATGGGGTTGTAGtttTCACATAAT
PiNa_PT2.67_18	CCACACAGTACAATCTGCAGGGCACTGTATCGGAACtttTCACATAAT
PiNa_PT2.67_19	CTGTTGTCTGGCATGGTGGATGTCGGAGTATAACAGtttTCACATAAT
PiNa_PT2.67_20	CAGACGTCTGGGACCTTCCTCCACTGCCGACATTTCtttTCACATAAT
PiNa_PP1.65_1	TGTGTCAGCCTGACTGAAGTTGGACGAGTGCTCCATtttCCTATACTT
PiNa_PP1.65_2	CCTATCCTTGGCATGATGGCATCATTTACTGACCCCtttCCTATACTT
PiNa_PP1.65_3	ACGATGATCACCAGCACGTTCAAGATGACTCCAGAAtttCCTATACTT
PiNa_PP1.65_4	TTTAGCGGCTGACGCAGCTGTCTATGTCTCAGTGTCtttCCTATACTT
PiNa_PP1.65_5	CCCAAATCTGCCACTGCCAGATTGACCAGAGCGTAGtttCCTATACTT
PiNa_PP1.65_6	GAAGTAACCCATAGCGTTGGTGACCGTGGTCGGCAGtttCCTATACTT
PiNa_PP1.65_7	AAAGCCCTCCAGAACACATCCCAGCCTTCCTAGACTtttCCTATACTT
PiNa_PP1.65_8	CGAGCACAAACCAGCGATACCAAAGAAAGCAACAGCtttCCTATACTT
PiNa_PP1.65_9	TACCACCATGTAGCGGTCAATAGCGATAACTGCAACtttCCTATACTT
PiNa_PP1.65_10	ACACAAAGGACCACACCCAGGAGAAGACCACACCTGtttCCTATACTT
PiNa_PP1.65_11	GAGGTCATCACACCTTCCAGCTGGTAACTGCCCCACtttCCTATACTT
PiNa_PP1.65_12	GAGACGTTGGCCGTATCTCTGCTGTACCAGTCAGGGtttCCTATACTT
PiNa_PP1.65_13	CAGCAGGCGCGAGTAGGAGAAAACGATGGTGGAAAAtttCCTATACTT
PiNa_PP1.65_14	TGCCATTTGCAGATTGGCTACCTGTCGTAGGGTCCAtttCCTATACTT
PiNa_PP1.65_15	CACCTGCATCTCAGCCTTGGCTGTGCTTCCACTTTCtttCCTATACTT
PiNa_PP1.65_16	TAAGAAGGCCAGGACCATCACAACCACCATACGTGCtttCCTATACTT
PiNa_PP1.65_17	AGCAAGGGCAAAAGATGCATAGGGCAGCCAGGTTAAtttCCTATACTT
PiNa_PP1.65_18	GAAGACCGTGCTGCTCTTGGCCAGATACATGGGAACtttCCTATACTT
PiNa_PP1.65_19	GGGTTTCTTCCGCAGAACAGATATGGCAGAGCACAGtttCCTATACTT
PiNa_PP1.65_20	TTATCGCAGTGTCCACCTCGGAGTCTCCAGGTTTGGtttCCTATACTT
31*.31*.31*.27	AGTGAATAATAGTGAATAATAGTGAATAATTTCATCATCAT
27*.27*.27*.28	ATGATGATGTATGATGATGTATGATGATGTTTCAACTTAAC
60*.60*.60*.60*.73	ATAGTTAGTTATAGTTAGTTATAGTTAGTTATAGTTAGTTTTTTCCTAATC
67*.67*.67*.67*.60	ATTATGTGATATTATGTGATATTATGTGATATTATGTGATTTACTAACTAT
65*(p).65*.65*.65*.58	TAGGTAAGTATAGGTAAGTATAGGTAAGTATAGGTttTACTATCTC
58*.58*.58*.58*.55	GAGATAGTATGAGATAGTATGAGATAGTATGAGATAGTATttTCATTACTT
h.27.27.tail	ACATCATCATGGGCCTTTTGGCCCATGATGATGTATGATGATGTTTTTTT
h.28.28.tail	ACAACTTAACGGGCCTTTTGGCCCGTTAAGTTGTGTTAAGTTGTTTTTTT
h.31.31.tail	ATTATTCACTGGGCCTTTTGGCCCAGTGAATAATAGTGAATAATTTTTTT
h.73.73.tail	ATTCCTAATCGGGCCTTTTGGCCCGATTAGGAATGATTAGGAATTTTTTT
h.60.60.tail	AACTAACTATGGGCCTTTTGGCCCATAGTTAGTTATAGTTAGTTTTTTTT
h.67.67.tail	ATCACATAATGGGCCTTTTGGCCCATTATGTGATATTATGTGATTTTTTT
h.65.65.tail	ACCTATACTTGGGCCTTTTGGCCCAAGTATAGGTAAGTATAGGTTTTTTT
h.55.55.tail	ATCATTACTTGGGCCTTTTGGCCCAAGTAATGATAAGTAATGATTTTTTT
h.58.58.tail	ATACTATCTCGGGCCTTTTGGCCCGAGATAGTATGAGATAGTATTTTTTT
Clean.G	CCCCGAAAGTGGCCTCGGGCCTTTTGGCCCGAGGCCACTTTCG
28*.488	/5ATTO488N/ttGTTAAGTTGTGTTAAGTTGT
55*.633	/5ATTO633N/ttAAGTAATGAtAAGTAATGAt
73*.565	/5ATTO565N/ttGATTAGGAAtGATTAGGAAt

### Sheet: Table S3
Supplementary Table S3
Oligonucleotide sequences used in RT-qPCR
Primer name	Primer/DNA sequences (5'->3')	Gene name	Accession No.	Amplicon size (bp)
PN_PT1_qPCR1_Fw	GTGGCTCTGCGATTGTCACG	PT1	XM_017689763	81
PN_PT1_qPCR1_Rv	CGTTGTAGCGCTCGTATGCC
PN_PT2_qPCR2_Fw	AGGAGGCAGCAGAAGCCATT	PT2	XM_017712178	127
PN_PT2_qPCR2_Rv	GGCGGTTCCGAAACATGACC
PN_PPUV_qPCR1_Fw	TAGGCTACACCGTCTTGGCG	PP1	NM_008008	143
PN_PPUV_qPCR1_Rv	TGCCACTGCCAGATTGACCA
PN_EF_qF	GAGTCCCTCCCTGAGGCTA	ef1a	KF891384	181
PN_EF_qR	AGCCCTGAGAGATCTGACC
PN_rpl7_qF	CAGCCCTAAAGTGCGCAAGG	rpl7	XM_017711729	113
PN_rpl7_qR	AGGGCTCTGCGATTCTCAGC
PN_ actb2_qF	GCCGCACTGGTTGTTGACAA	actb2	XM_017703173	104
PN_ actb2_qR	TGTCTTGGGCGACCCACAAT
